# SARS-CoV-2 infection induces dopaminergic neuronal loss in midbrain organoids during short and prolonged cultures

**DOI:** 10.1101/2023.03.20.533485

**Authors:** Javier Jarazo, Eveline Santos da Silva, Enrico Glaab, Danielle Perez-Bercoff, Jens C. Schwamborn

**Affiliations:** Developmental and Cellular Biology, Luxembourg Centre for Systems Biomedicine University of Luxembourg, 7 avenue des Hauts-Fourneaux, L-4362, Esch-sur-Alzette, Luxembourg; OrganoTherapeutics SARL, 6A, avenue des Hauts-Fourneaux, L-4365 Esch-sur-Alzette, Luxembourg; HIV Clinical and Translational Research Group, Department of Infection and Immunity, Luxembourg Institute of Health, 29 rue Henri Koch, L-4354, Esch-sur-Alzette, Luxembourg; Biomedical Data Science, Luxembourg Centre for Systems Biomedicine University of Luxembourg, 7 avenue des Hauts-Fourneaux, L-4362, Esch-sur-Alzette, Luxembourg

## Abstract

COVID-19 is mainly associated with respiratory symptoms, although several reports showed that SARS-CoV-2 affects the nervous system. We evaluated the effects of infection in prolonged culture of midbrain organoids, showing that the virus induces changes in gene expression, and fragmentation and loss of dopaminergic neurons. Our findings highlight the direct viral-induced damage to midbrain organoids indicating the relevance of assessing the neurological long-term evolution of COVID-19 patients.
