## Supplementary Table 2 for "SARS-CoV-2 infection induces dopaminergic neuronal loss in midbrain organoids during short and prolonged cultures"

#	Networks	Total	min(pValue)	Min FDR	p-value	FDR	In Data	Network Objects from Active Data
1	Transcription_mRNA processing	160	1.01E-13	1.61E-11	1.01E-13	1.61E-11	66	CPSF1, SNRPD2 (SMD2), KHSRP, SAM68, PRPF3, U5-15kD, CPSF3, CDC5L, Clp1, SKIP (Ski-interacting protein), LSM2, SFRS10, CSTF3, U2 snRNP B2, CRM1, hnRNP K, hnRNP H1, RBM8 (Y14), DDX23, PRPF4, DDX1, FUSIP1, UPF3A, hnRNP F, P84, CPSF6, SAD1 (USP39), Mago nashi, CSTF2T, PABPC1, SAFB, snRNP-F, PHF5A, HPRP8BP, FLJ10292, SRp55, LSM1, hnRNP M, NHP2-like protein 1, SFRS3, SF3B2, SF3A3, Tex1, DDX17, CD2BP2, …
2	Translation_Translation initiation	171	9.00E-09	7.15E-07	9.00E-09	7.15E-07	59	RACK1, RPL32, eIF2B3, PAIP2, RPL6, RPS18, RPL24, RPL35a, RPL5, RPL18a, M9, UPF3A, PKR, RPS8, PABPC1, eIF3S4, RPL27A, RPS6, RPL10A (CsA-19), RPL23, RPL30, RPL35, RPS2, RPL17, Staufen, Casein kinase II, alpha chain (CSNK2A1), eIF4E, RPL23a, NHP2-like protein 1, RPL19, eIF4B, eIF4H, RPL18, eIF3S6, RPS11, RPL8, eIF5, eIF3S7, eIF2S1, eIF4A1, NOLA3 (NOP10), RPS27A, RPS7, RPS25, PAIP1, eIF3S1, RPS24, Ca…
3	Protein folding_Folding in normal condition	119	7.27E-08	3.85E-06	7.27E-08	3.85E-06	44	FKBP5, MM-1, HSF4, TCP1-theta, DNAJB6 (Hdj-1), PPID, TTC1, TCP1-delta, Tpr2, HSC70, TCP1-zeta-1, Csp, ST13 (Hip), TCP1-beta, FKBP4, Aha1, NFATC2IP, PDI, HSPA6, TCP1-epsilon, HSP40, AIP, HSP90 alpha, TCP1-eta, PFD2, HDAC1, Cyclophilin B, HSF2, Hdj-2, DNAJA2, PFD6, HSP60, CHIP, Sti1, p300, PFD1, HSPA4, SGTA, TCP1-gamma, Calcineurin B2, p23 co-chaperone, FKBP3, PFD4, TCP1-alpha
4	Protein folding_Response to unfolded proteins	72	1.80E-05	7.17E-04	1.80E-05	7.17E-04	27	HSF4, DNAJB6 (Hdj-1), Torsin A, GRP78, Tpr2, EDEM, HSC70, Calreticulin, PDI, AMFR, HSPA6, ATF-4, P4HB, HSP40, AIP, HSP90 alpha, HSF2, VCP, Hdj-2, HSP60, APP, Glutaredoxin 1, CHIP, HSPA4, Derlin1, LRP1, SELS
5	Proteolysis_Ubiquitin-proteasomal proteolysis	166	1.14E-04	3.14E-03	1.14E-04	3.14E-03	47	MDM4, VDU1, NRDP1, UBE2E2, PSMD2, Birc6, SPOP, SIAH2, PSMA4, c-Cbl, PSMD8, UBCH6, PSMD7, SUMO-2, PSMB2, PSMD13, TOPORS, AMFR, PSMC2, UBE3B, UBE2A, PSMB1, PSMC3, PSMC6, E2N(UBC13), PSMD14, PSMB7, VCP, PSMD12, PSMA3, Cullin 3, PSMC4, UEV1A, CHIP, p300, PSMA5, p47, SAE1, GRAIL, E2I, PSMD10 (Gankyrin), Derlin1, PSME1, PSMD6, UBR5, PSMD4, SELS
6	Translation_Translation in mitochondria	180	1.19E-04	3.14E-03	1.19E-04	3.14E-03	50	MRPL52, MRPL1, MRPS22, MRPS9, SARS2, MRPS35, MRPL22, MRPS7, GlyRS, TUFM, MRPL51, MRPS25, MRPS34, MRPL3, SYWM, MRPS6, MRPL39, MRPS27, KARS, IARS2, MRPS28, MRPS21, MRPL24, 12S rRNA, MRPL11, MRPL50, mt-tRNA proline, MRPL15, mt-tRNA asparagine, MRPS33, MRPS11, MRPL38, MRPS15, VARSL, MRPL23, MRPL45, MRPL19, MRPL20, MRPL36, MRPL48, SYHH, MRPL21, MRPL18, MRPL44, MRPL47, MRPL40, MRPL17, MRPL30, MRPS23, M…
7	Protein folding_Protein folding nucleus	58	2.69E-04	5.39E-03	2.69E-04	5.39E-03	21	HCF1, MM-1, MLL1 (HRX), Nucleolin, GRP78, HSC70, HDAC2, Nucleophosmin, FKBP4, RBBP7 (RbAp46), DJ-1, HDAC4, HDAC1, HSP70L1, Pin1, SFRS2 (SC-35), Glutaredoxin 1, RUVBL2, HSPA4, BAT1 (UAP56), PSMD4
8	Transcription_Chromatin modification	126	2.71E-04	5.39E-03	2.71E-04	5.39E-03	37	Tip60, HMG14, HDAC9, BAF250A, HAT1, TLK2, TRRAP, BAF53A, STO, HDAC2, SAP18, RBBP7 (RbAp46), Sirtuin7, GCN5, Mi-2 alpha, SMYD3, BAZ2A, MLL3, BAF250B, EZH2, HDAC4, MRGX, HDAC1, HDAC7, GAS41, BAF47, HDAC5, HP1 beta, LSD1, DOT1, RUVBL2, RERE, SNF2L1, CBX7, RNF20, CBX4, RUVBL1
9	Transcription_Transcription by RNA polymerase II	158	1.08E-03	1.91E-02	1.08E-03	1.91E-02	42	Cyclin H, B-TAF, CBP, TFIIF, beta subunit, TAF3, TFIIE, alpha subunit, TRRAP, PARP-1, TOP1, PAF1, TAFII55, HMGB1, TFIIF, alpha subunit, LEO1, ASH2L, NCOA6 (TRBP), PC4, GCN5, TFIIA gamma chain, POLR2B, RPB6, TRIP4, SSRP1, MED12, TFIIH p44 subunit, TBP-like (TRF2), VDRIP, POLR2A, CTR9, TAF12, Cyclin T2, TFIIB, TFIID 31 kDa subunit, DRAP1, SUPT16H, TFIIH p52 subunit, TAF13, RPB7.0, TCERG1 (CA150), S…
10	Cytoskeleton_Regulation of cytoskeleton rearrangement	183	1.43E-03	4.48E-02	3.91E-03	5.18E-02	45	DIP1, Plectin 1, RhoA, 14-3-3 beta/alpha, 14-3-3 epsilon, Profilin II, PARD3, PDZ-RhoGEF, TARA, Tubulin beta 1, EPB41, NCK1, Tubulin alpha 1A, PTEN, PKC-lambda/iota, Filamin B (TABP), ARPC3, CAPZA1, DAL1, Destrin, 14-3-3 zeta/delta, Beta-sarcoglycan, Filamin C, Thymosin beta-10, Alpha-fodrin, Ankyrin-G, 14-3-3 gamma, ARPC1A, RhoGAP6, CDC42, BPAG1, Filamin A, RDX (radixin), Alpha adducin, PAK1, AR…
11	Protein folding_ER and cytoplasm	45	1.76E-03	2.80E-02	1.76E-03	2.80E-02	16	FKBP5, Torsin A, Calmegin, GRP78, UGCGL1, EDEM, HSC70, FKBP4, SCO1, Calreticulin, PDI, P4HB, VCP, APP, ERp29, FKBP3
12	Cell cycle_G2-M	206	2.17E-03	4.87E-02	5.40E-03	5.73E-02	49	DNMT3B, Cyclin H, SAM68, HCF1, 14-3-3 beta/alpha, TCP1-theta, Shc, U5-15kD, 14-3-3 epsilon, UBC, Nucleolin, TCP1-delta, TOP1, GRB2, TCP1-zeta-1, PTCH1, TCP1-beta, HIPK2, p38delta (MAPK13), LZTS1, IGF-2, ATM, 14-3-3 zeta/delta, TCP1-epsilon, BUB3, 14-3-3 gamma, IGF-1 receptor, Centrin-2, AKT2, CD2BP2, E2N(UBC13), HDAC4, TCP1-eta, DNMT3A, PDGF-R-alpha, PINX1, ATR, UEV1A, CHIP, p38gamma (MAPK12), CD…
13	DNA damage_Core	29	2.17E-03	4.87E-02	2.01E-01	1.00E+00	7	PCNA, MRE11, ATM, DNA-PK, Ku70, ATR, RPA2
14	Cell cycle_S phase	148	3.01E-03	5.91E-02	1.10E-02	1.03E-01	36	POLE1, PCNA, PTMA, TOP3A, TLK2, TOP1, ERK3, POLE4, RFC3, CRM1, E2F4, MCM4, Nucleostemin, DDX11, CHTF18, ORC3L, ATM, MCM8, MCM6, RFC2, ChAF1 subunit B, Parathymosin, ORC5L, TEP1, MCM2, FEN1, PP2A cat (alpha), ATR, p300, DRF1, POLE3 (YBL1), Emi1, RPA2, DCC1, Securin, CDK1 (p34)
15	Cytoskeleton_Actin filaments	176	3.42E-03	5.73E-02	5.35E-03	5.73E-02	43	DIP1, Plectin 1, Tensin, RhoA, Kindlin-2, Profilin II, Myosin VIIA, TARA, EPB41, Myosin VI, ARP2, NCK1, GRB2, Nephrocystin-4, Filamin B (TABP), ARPC3, CAPZA1, DAL1, Destrin, Filamin C, Fascin, Thymosin beta-10, Alpha-fodrin, Ankyrin-G, Twinfilin, Transgelin, ARPC1A, CDC42, Fyn, BPAG1, LASP1, Filamin A, RDX (radixin), PAK1, ARPC5, Myosin IXb, Tropomyosin-4, ARPC2, Paxillin, Rac1, Tropomyosin-2, Ne…
16	Translation_Elongation-Termination	232	3.59E-03	5.18E-02	3.59E-03	5.18E-02	55	RACK1, SRP68, RPL32, Dicer, eRF1, WARS, RPL6, GlyRS, DARS, RPS18, hnRNP K, RPL24, RPL35a, RPL5, RPL18a, DDX1, RARS, KARS, RPS8, SKIV2L, ValRS2, RPL27A, RPS6, RPL10A (CsA-19), RPL23, Insulin receptor, RPL30, RPL35, RPS2, RPL17, SerRS, RPL23a, RPL19, FARSB, RPL18, SRP54, SRP72, SYTC, eIF2C1 (Argonaute-1), RPS11, RPL8, GSPT2, SRP14, RPS27A, RPS7, RPS25, RPS24, eIF2C2 (Argonaute-2), RPS23, RPS17, RPL…
17	Signal transduction_Androgen receptor nuclear signaling	127	5.18E-03	5.73E-02	5.18E-03	5.73E-02	33	FKBP5, CTDSP2 (SCP2), Tip60, RNF4, NR2C1 (TR2), CBP, NCOA4 (ARA70), STK39, STO, Zimp10, PTEN, c-Rel (NF-kB subunit), NCOA3 (pCIP/SRC3), Zac1, NCOA6 (TRBP), Calreticulin, Ebp1, Ku70, GREB1, MAOA, HDAC1, Pin1, Filamin A, c-FLIP, NRB54, LSD1, PP2A cat (alpha), p300, DDC, TSG101, NRIP, CDK1 (p34), VIL2 (ezrin)
18	Immune response_Phagosome in antigen presentation	241	8.22E-03	8.17E-02	8.22E-03	8.17E-02	55	MBL2, Cathepsin L, RhoA, PDIA3, HLAA, Vitronectin, PSMD2, Profilin II, GRP78, TRAM1, NCK1, GRB2, PSMA4, c-Cbl, PSMD7, IKK-alpha, p38delta (MAPK13), HLAB, Calreticulin, IKK-beta, PSMB2, PSMD13, Casein kinase II, alpha chain (CSNK2A1), SEC61 beta, PSMB1, HLA-DPA1, HSP90 alpha, CDC42, PSMD14, PSMB7, VCP, PSMD12, Legumain, RDX (radixin), PAK1, PSMA3, p38gamma (MAPK12), PSMA5, Casein kinase II, alpha'…
19	Development_Regulation of telomere length	53	1.22E-02	1.91E-01	9.46E-02	5.37E-01	13	MRE11, Staufen, La protein, TRF2, Ku70, TIN-2, hRap1, POT1, TEP1, NOLA3 (NOP10), PINX1, hnRNP C, p23 co-chaperone
20	Translation_Regulation of initiation	127	1.66E-02	1.47E-01	1.66E-02	1.47E-01	31	eIF2B3, Tuberin, Shc, RHEB2, GRB2, c-Cbl, IGBP1, p38delta (MAPK13), eIF3S4, Insulin receptor, Casein kinase II, alpha chain (CSNK2A1), eIF4E, eIF4B, CDC42, AKT2, eIF3S6, Fyn, eIF3S7, eIF2S1, eIF4A1, PAK1, PP2A cat (alpha), p38gamma (MAPK12), eIF3S1, Hamartin, Casein kinase II, alpha' chain (CSNK2A2), eIF2B2, eIF3S9, eIF2S2, Rac1, PI3K reg class IA (p55-gamma)
21	Cell cycle_Mitosis	179	2.78E-02	3.35E-01	2.35E-01	1.00E+00	34	Karyopherin alpha 4, KATNA1, DCTN2, ACTR10, NUMA1, EPB41, TOP1, Dynein 1, cytoplasmic, heavy chain, LIC-1, Alpha-centractin, Tubulin alpha 1A, PKR, Karyopherin alpha 2, CAPZA1, MACF1, Tubulin beta 4, AKIP, NF45 (ILF2), BUB3, 14-3-3 gamma, Rod, Pin1, NudC, MPP6, CSE1L, TACC1, DCTN6, MAPRPE1(EB1), DYI2, RanBPM, Securin, Ran, CDK1 (p34), ANAPC7
22	Apoptosis_Apoptotic nucleus	161	2.99E-02	3.35E-01	5.75E-02	4.16E-01	35	Cullin 1, MDM4, Tip60, HCF1, NUMA1, PARP-1, TIA-1, XRCC4, SIAH2, STK4, c-Rel (NF-kB subunit), NDPK A, PKR, Zac1, DNase I, HIPK2, Tyk2, ATM, Caspase-3, DNA-PK, DJ-1, Proline oxidase 1, Septin 4, DFF40 (CAD), PHAP1 (pp32), UBE1C, Ku70, AATF (Che-1), HDAC1, COL4A3, ATR, p300, Smac/Diablo, APEX, Rac1
23	Development_Skeletal muscle development	144	3.39E-02	3.55E-01	3.70E-01	1.00E+00	26	RhoA, HDAC9, CBP, KYIP1, M-RIP, E2A, Filamin B (TABP), Nardilysin, Beta-sarcoglycan, Filamin C, Ryanodine receptor 1, ITGA7, CACNA1C, Transgelin, Nav1.6, HDAC4, HDAC1, HDAC7, HDAC5, p38gamma (MAPK12), p300, Titin, COL4A4, Tropomyosin-4, Calpain 3, Tropomyosin-2
24	Cytoskeleton_Cytoplasmic microtubules	115	3.84E-02	3.22E-01	3.84E-02	3.22E-01	27	DNAH5, TBCC, RhoA, KATNA1, DCTN2, 14-3-3 epsilon, Tubulin beta 1, HOOK1, Dynein 1, cytoplasmic, heavy chain, MAP4, Tubulin alpha 1A, ARL3, TUBGCP6, 14-3-3 zeta/delta, HOOK2, Stathmin, Tubulin beta 4, Alpha-fodrin, CDC42, MAPRPE1(EB1), Dynein 2, cytoplasmic, heavy chain, DYI2, KIF1C, TBCE, PFD4, CDK1 (p34), TCP1-alpha
25	Signal transduction_ESR1-nuclear pathway	217	4.87E-02	3.87E-01	4.87E-02	3.87E-01	46	SREBP1 precursor, Tip60, Shc, BAF250A, CBP, EBAG9, LBC, GRP78, NCOA4 (ARA70), SREBP1 (nuclear), REA, GRB2, CYP1A1, SOD1, Gamma-synuclein, HMGB1, NCOA3 (pCIP/SRC3), Zac1, TYSY, IKK-alpha, LDLR, NCOA6 (TRBP), Enkephalin A, EBBP, Adenylate cyclase type VI, PERC, IGF-1 receptor, CAD, MLL2, MPG, AKT2, CRF-BP, HDAC4, ErbB4, HDAC1, Adenylate cyclase type I, PP5, PRMT2, PAK1, p300, HEXIM1, PAK5, PPAR-gam…
26	Cytoskeleton_Spindle microtubules	109	5.76E-02	4.16E-01	5.76E-02	4.16E-01	25	Kendrin, KATNA1, DCTN2, NUMA1, Tubulin beta 1, EPB41, HOOK1, Dynein 1, cytoplasmic, heavy chain, MAP4, Tubulin alpha 1A, Karyopherin alpha 2, TUBGCP6, HOOK2, Tubulin beta 4, AKIP, BUB3, Rod, DEEPEST, DYI2, RanBPM, Securin, Ran, CDK1 (p34), TCP1-alpha, ANAPC7
27	DNA damage_DBS repair	116	6.80E-02	4.65E-01	6.80E-02	4.65E-01	26	PCNA, Tip60, MMS21, MRE11, Rad52, TOP1, XRCC4, C1D, HMGB1, Sirtuin7, TDP1, ATM, Casein kinase II, alpha chain (CSNK2A1), DNA-PK, Ku70, ChAF1 subunit B, E2N(UBC13), NRB54, FEN1, TSNAX, ATR, PSF, RUVBL2, Casein kinase II, alpha' chain (CSNK2A2), RPA2, RAD51C
28	Cell cycle_Meiosis	106	7.01E-02	4.65E-01	7.01E-02	4.65E-01	24	Cyclin H, 14-3-3 beta/alpha, SYCP2, 14-3-3 epsilon, Myelin basic protein, MRE11, TOP3A, PARD3, Rad52, STAG3, SIAH2, c-Cbl, ATM, 14-3-3 zeta/delta, 14-3-3 gamma, PP5, ATR, REC8L1, 14-3-3 theta, MSH5, TAF1L, Securin, CDK1 (p34), CDK7
29	Cell cycle_G0-G1	71	7.51E-02	4.78E-01	7.51E-02	4.78E-01	17	MDM4, NEK9, HDAC9, RHEB2, E2F4, HDAC2, CDK3, Zac1, Ebp1, DR3(TNFRSF12), EGR1, HDAC1, POLR2A, p27KIP1, PPAR-gamma, CDK1 (p34), Prolactin receptor
30	Proteolysis_Proteolysis in cell cycle and apoptosis	124	8.55E-02	5.23E-01	8.55E-02	5.23E-01	27	Cullin 1, Cathepsin L, TRIP15, Fbxo3, MALT1, TRAF6, Caspase-3, UBE1C, COPS3, c-FLIP(Short), c-FLIP(Long), COPS4, E2N(UBC13), Pseudo-ICE, c-FLIP, APP, UEV1A, Nicastrin, Emi1, p27KIP1, Calpain 2(m), COPS6, Cathepsin K, Cathepsin B, Securin, CDK1 (p34), ANAPC7
31	Cardiac development_Wnt_beta-catenin, Notch, VEGF, IP3 and integrin signaling	151	8.59E-02	6.74E-01	8.56E-01	1.00E+00	21	NOTCH1 (NICD), RhoA, ID2, Fibrillin 1, NOTCH1 receptor, GLI-3, PTEN, NCOA6 (TRBP), Connexin 43, Versican, CHIBBY, TAZ, GLI-3R, Calcipressin 1, p300, NOTCH1 (NEXT), Polycystin, Titin, DVL-2, SALL4, PPP2R5D
32	DNA damage_BER-NER repair	104	9.27E-02	5.37E-01	9.27E-02	5.37E-01	23	POLE1, PCNA, Cyclin H, MutYH, MRE11, PARP-1, POLE4, RFC3, WRNIP1, NEIL1, POLG reg, ATM, MPG, RFC2, TFIIH p44 subunit, DNA polymerase beta, FEN1, ATR, POLE3 (YBL1), TFIIH p52 subunit, APEX, RPA2, CDK7
33	Cell adhesion_Amyloid proteins	197	1.06E-01	5.83E-01	1.06E-01	5.83E-01	40	NOTCH1 (NICD), RhoA, DOCK3, WNT2B, Shc, Vitronectin, WNT5A, NOTCH1 receptor, GRB2, alphaAPPs, SHC3, Filamin B (TABP), Destrin, Caspase-3, Connexin 43, Perlecan, NADE(NGFRAP1), ADAM33, X11-like 2, CDC42, Fyn, Collagen II, Pin1, Filamin A, Fe65-like2, PAK1, FZD4, APP, p200RhoGAP, PDZK3, Nicastrin, Amyloid beta, NOTCH2 receptor, APLP2 active fragment, Fibronectin, APP-C59 (AICD), APLP2 precursor, CD…
34	Cytoskeleton_Intermediate filaments	81	1.22E-01	6.45E-01	1.22E-01	6.45E-01	18	Plectin 1, RhoA, NEFL, DCTN2, SYNE2, GRB2, ZNF239, 14-3-3 gamma, Epiplakin, BPAG1, TMPOA, TMPOB, Alpha-internexin, NEFM, MICAL, Tubulin beta 2, CDK1 (p34), Nesprin 1
35	DNA damage_MMR repair	59	1.22E-01	8.72E-01	5.38E-01	1.00E+00	10	PCNA, MutYH, MRE11, DNA polymerase iota, RFC3, ATM, RFC2, ATR, MSH5, RPA2
36	Development_Neurogenesis_Axonal guidance	230	1.65E-01	9.77E-01	2.93E-01	1.00E+00	42	RhoA, Plexin A3, ROBO3, NEFL, Plexin B3, Semaphorin 3E, PARD3, PDZ-RhoGEF, SPOCK2, Calcyclin, cAMP-GEFI, NCK1, FEZ2, Plexin A2, PCDHA4, FEZ1, APOER2, TrkC, S100B, Reelin, Synbindin, TRAF6, SLIT2, Semaphorin 3B, Ryanodine receptor 1, Plexin A4, CACNA1C, SLIT3, CDC42, AHNAK, Fyn, CRMP2, Adenylate cyclase type I, PAK1, Plexin B1, NEFM, MICAL, Transgelin-3, PPAR-gamma, Ryanodine receptor 2, UNC5C, Ra…
37	Autophagy_Autophagy	55	1.80E-01	9.77E-01	4.43E-01	1.00E+00	10	APG3, Tuberin, RHEB2, MAP1LC3B, PTEN, GATE-16, APG5, Insulin receptor, Beclin 1, Atg101
38	Cell cycle_Core	116	1.81E-01	9.77E-01	6.79E-01	1.00E+00	18	Cyclin H, TOP1, E2F4, MCM4, ORC3L, MCM8, BUB3, MCM6, Rod, ORC5L, MCM2, FEN1, Emi1, p27KIP1, RPA2, Securin, CDK1 (p34), CDK7
39	Signal transduction_Leptin signaling	107	1.92E-01	1.00E+00	8.13E-01	1.00E+00	15	SREBP1 precursor, SREBP1 (nuclear), Thyroliberin, SUR1, GRB2, PDE3B, IKK-alpha, Oct-1, EGR1, AKT2, ABCA1, SREBP1 (Golgi membrane), PPAR-gamma, CPT-1B, STAT1
40	Transport_Manganese transport	108	2.01E-01	1.00E+00	2.61E-01	1.00E+00	21	TRPM7, 14-3-3 epsilon, CNDP2, Apotransferrin, Serine racemase, AMPL, GALNT2, GLNA, ATM, 14-3-3 zeta/delta, SLC6A6, PRNP, ME2, UCP3, FEN1, PP2A cat (alpha), ARG2, Mn(III)-Apotransferrin, B4GT1, SNX15, PP2C gamma
41	Cell cycle_G1-S	162	2.34E-01	1.00E+00	2.34E-01	1.00E+00	31	Cullin 1, PCNA, Cyclin H, Karyopherin alpha 4, 14-3-3 beta/alpha, Tuberin, 14-3-3 epsilon, TRIP15, CRM1, E2F4, Karyopherin alpha 2, TYSY, GPS2, ATM, 14-3-3 zeta/delta, NOL1, Prohibitin, 14-3-3 gamma, UBE1C, BAF47, Cullin 3, ATR, CDK5RAP3, Hamartin, CDK10, Emi1, 14-3-3 theta, p27KIP1, CDK1 (p34), CDK7, ANAPC7
42	Apoptosis_Death Domain receptors & caspases in apoptosis	123	2.40E-01	1.00E+00	8.42E-01	1.00E+00	17	PTMA, Birc6, PARP-1, Huntingtin, TAX1BP1, PDCD6, TRAF3, CARD14, TRAF1, CARD5, Caspase-3, DFF40 (CAD), NADE(NGFRAP1), DR3(TNFRSF12), Pseudo-ICE, MAGEH-1, NAIP
43	Cardiac development_Role of NADPH oxidase and ROS	134	2.42E-01	1.00E+00	7.50E-01	1.00E+00	20	HDAC9, Tuberin, 14-3-3 epsilon, SREBP1 (nuclear), E2F4, GRB2, GLI-3, HDAC2, PTEN, NCOA6 (TRBP), Caspase-3, Connexin 43, GLI-3R, HDAC1, Calcipressin 1, HDAC5, p300, Tafazzin, Hamartin, HEXIM1
44	Cell adhesion_Cell-matrix interactions	211	2.47E-01	1.00E+00	2.74E-01	1.00E+00	39	Fibrillin 1, Vitronectin, COL4A2, ECM1, COL4A1, COL18A1, ITGA2, RHAMM, ITGA2B, Stabilin-2, LAMA5, LAMB1, MMP-1, MMP-16, COL16A1, MMP-24, COL9A1, Collagen XII, Beta-sarcoglycan, Connexin 43, Versican, Perlecan, ADAM33, Fibulin-1, Collagen II, COL4A3, ITIH3, LAMB3, ITGA10, Tenascin-X, Fibronectin, Ki-1/57, LAMA4, Fibrillin 2, COL4A4, LAMA1, LAMA3 (Epiligrin), ADAM15, MMP-25
45	DNA damage_Checkpoint	124	2.49E-01	1.00E+00	4.20E-01	1.00E+00	22	PCNA, 14-3-3 beta/alpha, 14-3-3 epsilon, RIF1, MRE11, TLK2, SKIP (Ski-interacting protein), RFC3, ATF-3, ATM, 14-3-3 zeta/delta, DNA-PK, 14-3-3 gamma, Ku70, RFC2, ATR, p38gamma (MAPK12), RUVBL2, 14-3-3 theta, Securin, CDK1 (p34), ANAPC7
46	Proteolysis_Connective tissue degradation	119	2.58E-01	1.00E+00	2.58E-01	1.00E+00	23	Prolylcarboxypeptidase, Plasminogen, MTCBP-1, Vitronectin, ADAM-TS13, EDEM, IRAP, PC7, SERPINE2, SERPINB6, MMP-1, MMP-16, COL16A1, MMP-24, ADAM33, Collagen II, Plasmin, COL4A3, Fibronectin, Kallikrein 1, LRP1, ADAM15, MMP-25
47	Immune response_Antigen presentation	193	2.64E-01	1.00E+00	2.64E-01	1.00E+00	36	Cathepsin L, PDIA3, HLAA, PSMD2, STAT2, GRP78, PSMA4, PSMD8, PSMD7, IKK-alpha, HLAB, Calreticulin, TRAF6, ULBP3, IKK-beta, PSMB2, PSMD13, SEC61 beta, PSMB1, HLA-DPA1, HSP90 alpha, HLA-F, IFNGR2, PSMD14, PSMB7, PSMD12, Legumain, HLA-H, PSMA3, PSMA5, PSMD10 (Gankyrin), HLA-DPB1, PSME1, PSMD6, STAT1, PSMD4
48	Cell adhesion_Integrin-mediated cell-matrix adhesion	214	2.68E-01	1.00E+00	4.45E-01	1.00E+00	37	Tensin, RhoA, Fibrillin 1, Kindlin-2, Vitronectin, Profilin II, Osteopontin, Tubulin beta 1, ITGA2, GRB2, ITGA2B, Tubulin alpha 1A, LAMA5, Filamin B (TABP), TM4SF9, Tubulin beta 4, Filamin C, RhoE, ITGA7, CDC42, Fyn, Flotillin-1, Collagen II, Filamin A, RDX (radixin), PAK1, ITGA10, OSF-2, Hamartin, Fibronectin, RhoB, LAMA4, LAMA3 (Epiligrin), Tubulin beta 2, Paxillin, Rac1, VIL2 (ezrin)
49	Apoptosis_Apoptotic mitochondria	79	3.41E-01	1.00E+00	3.41E-01	1.00E+00	15	NIP2, NIX, Aif, BI-1, Beclin 1, Mitofusin 1, KSR1, 14-3-3 gamma, GADD34, CFTR, VDAC 1, Glutaredoxin 1, Smac/Diablo, BMF, BFAR
50	Cardiac development_FGF_ErbB signaling	124	3.57E-01	1.00E+00	6.12E-01	1.00E+00	20	ID2, Tuberin, 14-3-3 epsilon, PRKD1, E2F4, GRB2, GLI-3, NCOA6 (TRBP), Versican, Neurofibromin, GLI-3R, ErbB4, Calcipressin 1, p300, Tafazzin, Hamartin, Polycystin, HEXIM1, Titin, CHD7
51	Reproduction_Spermatogenesis, motility and copulation	230	3.90E-01	1.00E+00	7.63E-01	1.00E+00	35	Shc, CBP, Calmegin, Sp17, NCOA4 (ARA70), STK39, cAMP-GEFI, Oct-2, PKR, SPAG17, FKBP4, Insulin receptor, Arylsulfatase A, HSPA1L, CatSper2, IGF-1 receptor, SPAG4, TBP-like (TRF2), DNMT3A, Hyaluronidase, Hdj-2, PDGF-R-alpha, Translin, CACNA1I, ADC, DDC, BRD2, Casein kinase II, alpha' chain (CSNK2A2), SPIN2, GSHR, TR4, DAZAP2, TSSK4, Ran, RUVBL1
52	Development_Hedgehog signaling	253	3.90E-01	1.00E+00	7.44E-01	1.00E+00	39	Cullin 1, NOTCH1 (NICD), RhoA, ID2, SREBP1 precursor, CDON, Shc, CBP, LRP2 (Megalin), MLL1 (HRX), EGR2 (Krox20), WNT5A, PDZ-RhoGEF, SPOP, NOTCH1 receptor, ZIC1, GRB2, GLI-3, ROR-alpha, PTCH1, PTCH2, E2A, FGF17, SAP18, p38delta (MAPK13), NOTCH1 precursor, STK36, PRKAR2A, EGR1, GLI-3R, G-protein alpha-i3, Adenylate cyclase type I, Filamin A, FZD4, Cullin 3, NOTCH1 (NEXT), p27KIP1, Casein kinase I a…
53	Cell adhesion_Attractive and repulsive receptors	175	3.97E-01	1.00E+00	3.97E-01	1.00E+00	31	RhoA, Plexin A3, ROBO3, Shc, Plexin B3, Semaphorin 3E, PDZ-RhoGEF, ITGA2, NCK1, GRB2, Plexin A2, Kalirin, AF-6, MACF1, Destrin, Collagen XII, SLIT2, Plexin A4, SLIT3, CDC42, Fyn, CRMP2, PAK1, Plexin B1, MICAL, Fibronectin, UNC5C, ROBO4, Paxillin, Rac1, PI3K reg class IA (p55-gamma)
54	Signal transduction_ESR2 pathway	77	4.14E-01	1.00E+00	4.14E-01	1.00E+00	14	SREBP1 precursor, Shc, GRB2, NCOA3 (pCIP/SRC3), NCOA6 (TRBP), Insulin receptor, IGF-2, Oviductin, CRF-BP, PP5, CHIP, p300, DAM1, TdIF2
55	Proteolysis_ECM remodeling	85	4.31E-01	1.00E+00	4.57E-01	1.00E+00	15	MTCBP-1, Vitronectin, ADAM-TS13, Osteopontin, COL18A1, SERPINB6, MMP-1, MMP-16, MMP-24, ADAM33, Collagen II, Plasmin, Fibronectin, LRP1, MMP-25
56	Transport_Iron transport	108	4.32E-01	1.00E+00	9.81E-01	1.00E+00	11	SLC25A37, ABCB6, Apotransferrin, Transferrin, Holotransferrin, Pirin, P3H1, HLA-H, SFXN2, PRNP, STAMP1
57	Transport_Calcium transport	192	4.60E-01	1.00E+00	9.37E-01	1.00E+00	25	TRPM7, mGluR1, SLC24A4, SMOC2, Csp, Sorcin, MMP-1, Soluble calcium-activated nucleotidase 1, Calreticulin, 14-3-3 zeta/delta, PMCA4, Ryanodine receptor 1, CACNA1C, CatSper2, CACNA1E, Syntaxin 1B, UCP3, Ryanodine receptor 3, CACNA1I, PRG2, Polycystin, Reticulocalbin 1, Ryanodine receptor 2, Calmyrin, CACNA1D
58	Transport_Potassium transport	194	4.77E-01	1.00E+00	8.81E-01	1.00E+00	27	TRPM7, CNGB1, KCNAB3, SLICK, SLC24A4, ATP1B1, Phospholemman, SUR1, PARN, Kv1.3, SK3, Kir3.2, KCNH8, Connexin 43, HCN3, ATP12A, KCNK13, Kv1.4, KCNH7, KCNT1, Kv1.2, SERT, SK4/IK1, KCNIP1, HCN4, Kv4.1 channel, PKM2
59	Development_Neurogenesis in general	193	4.79E-01	1.00E+00	4.79E-01	1.00E+00	33	NOTCH1 (NICD), CDK5RAP2, Myelin basic protein, MLL1 (HRX), EGR2 (Krox20), Neuromodulin, WNT5A, NOTCH1 receptor, ZIC1, Radical fringe, SERPINE2, FGF17, SHC3, GFRalpha2, NCOA6 (TRBP), NOTCH1 precursor, Neuroserpin, EGR1, DRP2, HDAC4, HDAC7, B-FABP, Filamin A, Calcipressin 1, FZD4, Alpha-internexin, CDK5RAP3, p300, NOTCH1 (NEXT), Nicastrin, NOTCH2 receptor, Pleiotrophin (OSF1), COL4A4
60	Cell adhesion_Cell junctions	163	5.18E-01	1.00E+00	9.56E-01	1.00E+00	20	RhoA, 14-3-3 epsilon, Cingulin, PARD3, ATP1B1, EPB41, PTEN, ZAP70, AF-6, 14-3-3 zeta/delta, Casein kinase II, alpha chain (CSNK2A1), Connexin 43, Alpha-fodrin, Connexin 36, Occludin, BPAG1, PAK1, Casein kinase II, alpha' chain (CSNK2A2), Paxillin, Rac1
61	Inflammation_NK cell cytotoxicity	164	5.28E-01	1.00E+00	9.59E-01	1.00E+00	20	Shc, STAT2, GRB2, NDPK A, ZAP70, Tyk2, HLAB, Calreticulin, ULBP3, Caspase-3, DFF40 (CAD), Fyn, HLA-H, PAK1, LAT, PPP2R2B, APEX, CD59, STAT1, Rac1
62	Cell adhesion_Synaptic contact	176	5.28E-01	1.00E+00	9.91E-01	1.00E+00	19	mGluR1, Na(v) beta 1, EPB41, SHANK2, NCK1, Kalirin, SNAP-25, Synbindin, Alpha-fodrin, Occludin, Neurotrimin, CDC42, Fyn, PAK1, MALS-2, SLC17A6, NR2B, Rac1, Neurofascin
63	Apoptosis_Endoplasmic reticulum stress pathway	89	5.34E-01	1.00E+00	5.34E-01	1.00E+00	15	GRP78, EDEM, eIF3S4, CREB3, Caspase-3, ATF-4, GADD34, CREB4, eIF5, eIF3S7, eIF2S1, Calpain 2(m), Derlin1, BMF, ERP5
64	Apoptosis_Anti-Apoptosis mediated by external signals via MAPK and JAK/STAT	179	5.56E-01	1.00E+00	8.68E-01	1.00E+00	25	NIX, Shc, STAT2, IL-7, GRB2, c-Cbl, PKR, Mu-type opioid receptor, Tyk2, TRAF6, Adenylate cyclase type VI, EGR1, CDC42, c-FLIP(Short), Fyn, c-FLIP(Long), Adenylate cyclase type I, PAK1, PDGF-R-alpha, Smac/Diablo, JAK3, STAT1, Rac1, CDK1 (p34), Prolactin receptor
65	Immune response_Innate immune response to RNA viral infection	83	5.61E-01	1.00E+00	7.56E-01	1.00E+00	12	CBP, STAT2, WARS, TRAF3, PKR, TRAF6, IKK-beta, IRF9, VISA, eIF2S1, p300, STAT1
66	Reproduction_Progesterone signaling	216	5.64E-01	1.00E+00	8.54E-01	1.00E+00	31	Cathepsin L, FKBP5, RhoA, Tip60, Shc, TRRAP, EPS8, MUC1, Dynein 1, cytoplasmic, heavy chain, UNC45A, E2F4, GRB2, Oct-2, NCOA3 (pCIP/SRC3), PDE3B, NOTCH1 precursor, Oct-1, BUB3, HSP40, IGF-1 receptor, MAD3, HDAC1, Adenylate cyclase type I, PGRMC1, PAK1, TFIIB, MST3, p300, Fibronectin, DYNC1I1, CDK1 (p34)
67	Inflammation_IFN-gamma signaling	109	5.81E-01	1.00E+00	9.37E-01	1.00E+00	13	PACT, CBP, IL-7, c-Cbl, PKR, IKK-alpha, IKK-beta, AKT2, IRF9, eIF2S1, p300, eIF2S2, STAT1
68	Transcription_Nuclear receptors transcriptional regulation	195	5.82E-01	1.00E+00	5.82E-01	1.00E+00	32	Tuberin, Shc, NR2C1 (TR2), CBP, SKIP (Ski-interacting protein), TAF3, NCOA4 (ARA70), STO, REA, TAFII55, GRB2, ROR-alpha, HMGB1, NCOA3 (pCIP/SRC3), NR2E3, NCOA6 (TRBP), Calreticulin, TRAF6, RXRG, POLR2B, RPB6, MED12, VDRIP, Adenylate cyclase type I, POLR2A, PIAS2, PDGF-R-alpha, TFIIB, TFIID 31 kDa subunit, RPB7.0, PPAR-gamma, TRFP
69	Cell adhesion_Cadherins	182	5.83E-01	1.00E+00	9.82E-01	1.00E+00	21	RACK1, RhoA, Shc, WNT5A, FAT1, PCDHA4, PTEN, Protocadherin 15, AF-6, Reelin, Casein kinase II, alpha chain (CSNK2A1), Cadherin 18 (or 14), type II, PTP-2, CDC42, Fyn, BPAG1, CLR3, PDZK3, Casein kinase II, alpha' chain (CSNK2A2), Rac1, STMN2
70	Development_ERK5 in cell proliferation and neuronal survival	24	5.89E-01	1.00E+00	5.89E-01	1.00E+00	4	MAP3K2 (MEKK2), PKC-lambda/iota, WNK1, Elk-4
71	Response to hypoxia and oxidative stress	161	6.13E-01	1.00E+00	9.20E-01	1.00E+00	21	G3P2, Thioredoxin, SP-A, SOD1, Nucleophosmin, PRDX2, IKK-alpha, p38delta (MAPK13), ATM, GSTM1, GSTM2, MGST3, GGTL3, Glutaredoxin 1, PRDX4, ATR, p38gamma (MAPK12), GSTM3, PRDX1, GSHR, GSTA4
72	Development_EMT_Regulation of epithelial-to-mesenchymal transition	224	6.28E-01	1.00E+00	9.89E-01	1.00E+00	26	NOTCH1 (NICD), RhoA, ID2, Tuberin, Shc, MUC1, NOTCH1 receptor, GRB2, c-Cbl, E2A, PTEN, IKK-alpha, IGF-2, IKK-beta, Occludin, EGR1, CDC42, PAK1, PDGF-R-alpha, NOTCH1 (NEXT), Fibronectin, ABBP1, p27KIP1, FARP2, STAT1, Rac1
73	Transport_Synaptic vesicle exocytosis	175	6.28E-01	1.00E+00	7.81E-01	1.00E+00	26	Alpha-synuclein, Rab-11A, GlyT2, Syntaxin 12, SNAP-25, GLNA, VPS45A, Rab-3A, HNMT, SNAP-29, Bassoon, SV2C, Sec8, MAOA, NET, Sec5, Syntaxin 1B, MUNC13-4, DDC, SERT, MALS-2, SEC15L, Amphiphysin I, SLC17A6, VAMP2, SYTL4
74	Development_Blood vessel morphogenesis	227	6.51E-01	1.00E+00	9.42E-01	1.00E+00	30	NOTCH1 (NICD), Plasminogen, RhoA, Shc, COL18A1, NOTCH1 receptor, F263, NCK1, GRB2, Transferrin, c-Rel (NF-kB subunit), PDE3B, Caspase-3, SLIT2, NOTCH1 precursor, ErbB4, Plasmin, PAK1, LDHA, p300, NOTCH1 (NEXT), Nicastrin, Fibronectin, Kallikrein 1, PDE7A, JAK3, PGK1, CXCR4, ROBO4, STAT1
75	Development_Neurogenesis_Synaptogenesis	178	6.54E-01	1.00E+00	9.59E-01	1.00E+00	22	RhoA, Shc, Synapsin I, VAMP7, APOER2, TrkC, FGFR4, Syntaxin 12, SNAP-25, Bassoon, Syntrophin B2, 14-3-3 gamma, DLGAP2, Nav1.6, ErbB4, Synapsin III, TSLC1, Endophilin A3, NR2B, VAMP2, LRP1, GluR2
76	Inflammation_IL-6 signaling	119	6.87E-01	1.00E+00	8.01E-01	1.00E+00	17	14-3-3 beta/alpha, Tuberin, Shc, 14-3-3 epsilon, GRB2, ITGA2B, IKK-alpha, 14-3-3 zeta/delta, IKK-beta, Caspase-3, 14-3-3 gamma, Hemopexin, AKT2, Fibronectin, 14-3-3 theta, JAK3, PI3K reg class IA (p55-gamma)
77	Development_Neuromuscular junction	147	7.10E-01	1.00E+00	8.76E-01	1.00E+00	20	Talin-1, GRB2, LAMA5, SNAP-25, Beta-sarcoglycan, Syntrophin B2, 14-3-3 gamma, COLQ, CDC42, Fyn, ErbB4, COL4A3, PAK1, DVL-2, PLC-epsilon, LAMA4, COL4A4, VAMP2, Paxillin, Rac1
78	Regulation of metabolism_Bile acid regulation of lipid metabolism and negative FXR-dependent regulation of bile acids concentration	71	7.29E-01	1.00E+00	9.65E-01	1.00E+00	7	SREBP1 precursor, SREBP1 (nuclear), Insulin receptor, MTP, CYP3A4, SREBP1 (Golgi membrane), F16P
79	Proliferation_Negative regulation of cell proliferation	183	7.33E-01	1.00E+00	7.33E-01	1.00E+00	28	PACT, Cullin 1, MDM4, Tuberin, Shc, GnRH1, IBP2, WARS, COL18A1, GRB2, NDPK A, PKR, Nucleophosmin, Mu-type opioid receptor, RBBP7 (RbAp46), TRAF6, POP2, Neurofibromin, Prohibitin, IGF-1 receptor, EGR1, MAD3, IBP4, IBP1, p27KIP1, E3b1(ABI-1), STAT1, Securin
80	Reproduction_Feeding and Neurohormone signaling	210	7.52E-01	1.00E+00	7.52E-01	1.00E+00	32	PAM, Substance P extracellular region, IL11RA, Tuberin, Shc, LRP2 (Megalin), Substance P, MUC1, RHEB2, Mu-type opioid receptor, Stathmin, eIF4E, Septin 4, CACNA1C, 14-3-3 gamma, CRF-BP, MSP, Adenylate cyclase type I, Fe65-like2, APP, B4GT1, IBP1, Amyloid beta, APLP2 active fragment, c-Kit, SPIN2, Epimorphin, APP-C59 (AICD), APLP2 precursor, Paxillin, Amyloid beta 42, Prolactin receptor
81	Inflammation_IL-10 anti-inflammatory response	87	7.57E-01	1.00E+00	9.67E-01	1.00E+00	9	TIA-1, Tyk2, IKK-alpha, p38delta (MAPK13), TRAF6, IKK-beta, CRP2, p38gamma (MAPK12), STAT1
82	Signal transduction_ERBB-family signaling	75	7.72E-01	1.00E+00	8.29E-01	1.00E+00	10	Shc, EPS8, NCK1, GRB2, c-Cbl, PTEN, ErbB4, PAK1, E3b1(ABI-1), Rac1
83	Neurophysiological process_Circadian rhythm	76	7.82E-01	1.00E+00	9.54E-01	1.00E+00	8	cAMP-GEFI, ROR-alpha, CLOCK, NPAS2, PER2, EGR1, Adenylate cyclase type I, LDHA
84	Development_Ossification and bone remodeling	157	7.86E-01	1.00E+00	8.98E-01	1.00E+00	21	CBP, Osteopontin, OSTF1, IL-7, NOTCH1 receptor, BMP1, Chordin-like 1, ALX4, IGF-2, TRAF6, ATF-4, ALPL, Chordin, Collagen II, Filamin A, IBP4, OSF-2, p300, NOTCH2 receptor, PRDX1, Pleiotrophin (OSF1)
85	Signal transduction_Insulin signaling	171	7.92E-01	1.00E+00	9.35E-01	1.00E+00	22	SREBP1 precursor, Tuberin, Shc, IPP-1, ACLY, SREBP1 (nuclear), ODP2, RHEB2, GRB2, PDE3B, HXK1, RPS6, Insulin receptor, eIF4E, eIF4B, PDHA (somatic), Hamartin, Carboxypeptidase H, SREBP1 (Golgi membrane), PDH beta, PKM2, F16P
86	Inflammation_Inflammasome	120	8.08E-01	1.00E+00	8.12E-01	1.00E+00	17	PACT, eIF2B3, PKR, IKK-alpha, p38delta (MAPK13), CARD5, TRAF6, IKK-beta, Pseudo-ICE, VISA, eIF2S1, p38gamma (MAPK12), p300, eIF2B2, eIF2S2, IKBKAP, eIF2AK1
87	Neurophysiological process_Olfactory transduction	19	8.14E-01	1.00E+00	9.70E-01	1.00E+00	1	CNGB1
88	Neurophysiological process_GABAergic neurotransmission	140	8.16E-01	1.00E+00	8.16E-01	1.00E+00	20	mGluR1, Dynein 1, cytoplasmic, heavy chain, AATC, GRB2, SHC3, SNAP-25, Kir3.2, GLNA, Ubiquilin-1, ATF-4, Adenylate cyclase type VI, SLC7A6, NOVA2, Adenylate cyclase type I, MDH2, FUMH, Clathrin heavy chain, MDH1, NR2B, VAMP2
89	Neurophysiological process_Long-term potentiation	82	8.32E-01	1.00E+00	8.32E-01	1.00E+00	11	Shc, mGluR1, Alpha-synuclein, cAMP-GEFI, GRB2, eIF4E, Adenylate cyclase type I, Ryanodine receptor 3, Ryanodine receptor 2, NR2B, GluR2
90	Signal Transduction_BMP and GDF signaling	89	8.35E-01	1.00E+00	8.35E-01	1.00E+00	12	CBP, Osteopontin, Chordin, YB-1, AKT2, Collagen II, HDAC1, p300, PRSS11 (HtrA1), p27KIP1, SOSTDC1, PPAR-gamma
91	Signal transduction_NOTCH signaling	235	8.52E-01	1.00E+00	8.52E-01	1.00E+00	34	NOTCH1 (NICD), NOTCH2 (2ICD), PCNA, Tuberin, Shc, WNT5A, RHEB2, NOTCH1 receptor, GRB2, HDAC2, E2A, PTEN, c-Rel (NF-kB subunit), CIR, p38delta (MAPK13), RPS6, IKK-beta, eIF4E, NOTCH1 precursor, GCN5, eIF4B, AKT2, c-FLIP(Long), ErbB4, FZD4, PDGF-R-alpha, p38gamma (MAPK12), p300, NOTCH1 (NEXT), NOTCH2 receptor, p27KIP1, DVL-2, SHARP (SPEN), SIN1
92	Signal transduction_ESR1-membrane pathway	91	8.56E-01	1.00E+00	8.56E-01	1.00E+00	12	RhoA, Shc, CBP, GRB2, NCOA3 (pCIP/SRC3), ARHGEF1 (p115RhoGEF), Adenylate cyclase type VI, IGF-1 receptor, ErbB4, Adenylate cyclase type I, p300, PI3K reg class IA (p55-gamma)
93	Inflammation_Amphoterin signaling	118	8.57E-01	1.00E+00	8.57E-01	1.00E+00	16	RhoA, HMGB1, IKK-alpha, p38delta (MAPK13), MMP-1, S100B, TRAF6, IKK-beta, CDC42, AKT2, PAK1, p38gamma (MAPK12), Amyloid beta, Rac1, PI3K reg class IA (p55-gamma), RAGE
94	Cytoskeleton_Macropinocytosis and its regulation	85	8.57E-01	1.00E+00	8.65E-01	1.00E+00	11	Shc, Rab-7, Dynein 1, cytoplasmic, heavy chain, GRB2, PDE3B, Destrin, CDC42, ANKFY1, PAK1, PDGF-R-alpha, Rac1
95	Cardiac development_BMP_TGF_beta_signaling	117	8.77E-01	1.00E+00	9.41E-01	1.00E+00	14	ID2, Tuberin, SREBP1 (nuclear), E2F4, GLI-3, NCOA6 (TRBP), CACNA1C, Endoglin, CHIBBY, GLI-3R, p300, Hamartin, HEXIM1, SALL4
96	Signal transduction_Nitric oxide signaling	88	8.77E-01	1.00E+00	9.87E-01	1.00E+00	8	G3P2, Caspase-3, PAK1, GOCAP1, JAK3, NR2B, STAT1, Rac1
97	Reproduction_Male sex differentiation	241	8.78E-01	1.00E+00	8.88E-01	1.00E+00	34	Cyclin I, WDR33, Shc, CBP, TLK2, NCOA4 (ARA70), STK39, UGCGL1, cAMP-GEFI, BI-1, AMH, PTCH2, PKR, Insulin receptor, HSPA1L, ATM, PAFAH beta, CatSper2, IGF-1 receptor, RKIP, HSF2, PDGF-R-alpha, Translin, CACNA1I, DDC, Casein kinase II, alpha' chain (CSNK2A2), UBR2, TR4, Clathrin heavy chain, DAZAP2, Ran, CDK1 (p34), TCP1-alpha, RUVBL1
98	Inflammation_MIF signaling	141	8.81E-01	1.00E+00	8.81E-01	1.00E+00	19	CBP, CRM1, GRB2, IKK-alpha, MMP-1, TRAF6, IKK-beta, Stathmin, Casein kinase II, alpha chain (CSNK2A1), PHAP1 (pp32), Adenylate cyclase type VI, ABCA1, PGES, Adenylate cyclase type I, p300, Casein kinase II, alpha' chain (CSNK2A2), PRDX1, p27KIP1, CDK1 (p34)
99	Inflammation_IL-12,15,18 signaling	59	8.87E-01	1.00E+00	9.79E-01	1.00E+00	5	Tyk2, TRAF6, IKK-beta, JAK3, STAT1
100	Transport_Sodium transport	229	8.94E-01	1.00E+00	8.94E-01	1.00E+00	32	GLVR2, TRPM7, SLICK, Na(v) beta 1, SLC24A4, ATP1B1, SLC4A5, SN2, GlyT2, OCTN2, SLC4A10, delta-ENaC, Prostasin, ACCN3 (ASIC3), SLC7A6, SLC4A4, SLC13A3, Nav1.6, HCN3, ATP12A, SCN9A, NET, SCN2A, SLC6A6, SGLT3, SCN3A, Na(v) I alpha, NHE3, SLC13A4, SERT, HCN4, CNT2
101	Signal Transduction_Cholecystokinin signaling	106	8.95E-01	1.00E+00	9.55E-01	1.00E+00	12	RhoA, Shc, LBC, GRB2, IKK-alpha, p38delta (MAPK13), ARHGEF1 (p115RhoGEF), M-Ras, RASA2, PLC-epsilon, PLD2, Rac1
102	Inflammation_Protein C signaling	108	9.04E-01	1.00E+00	9.96E-01	1.00E+00	9	Plasminogen, RhoA, ABCC1, IKK-alpha, TRAF6, IKK-beta, Plasmin, PAK1, Rac1
103	Inflammation_Interferon signaling	110	9.13E-01	1.00E+00	9.84E-01	1.00E+00	11	STAT2, PKR, Tyk2, IL21R, IRF2, IRF9, IFNGR2, IFI44, p27KIP1, PPAR-gamma, STAT1
104	Development_Cartilage development	66	9.27E-01	1.00E+00	9.42E-01	1.00E+00	7	Fibrillin 1, BMP1, Collagen XII, COL11A2, Collagen II, p300, Fibronectin
105	Neurophysiological process_Corticoliberin signaling	49	9.28E-01	1.00E+00	9.99E-01	1.00E+00	2	CACNA1C, EGR1
106	Signal transduction_Neuropeptide signaling pathways	156	9.29E-01	1.00E+00	9.29E-01	1.00E+00	20	PAM, Substance P extracellular region, Shc, Substance P, Orexin, SHANK2, GRB2, Mu-type opioid receptor, Enkephalin A, NPY1R, G-protein alpha-i3, Adenylate cyclase type I, MC1R, GPR124, Polycystin, Carboxypeptidase H, Secretogranin V, Orexin receptor 1, PKD1L1, CART
107	Neurophysiological process_Visual perception	118	9.42E-01	1.00E+00	9.70E-01	1.00E+00	13	CNGB1, PDE6C, Myosin VIIA, CRABP1, NR2E3, RDH14, Connexin 36, PDE6B, CRABP2, RGS9, Bestrophin-1, RDH5, PDE6D
108	Inflammation_Complement system	75	9.49E-01	1.00E+00	9.49E-01	1.00E+00	8	MBL2, Properdin, MCP, Factor H, MASP1, C1s, CD59, MASP2
109	Neurophysiological process_Taste signaling	34	9.51E-01	1.00E+00	9.98E-01	1.00E+00	1	mGluR1
110	Immune response_BCR pathway	137	9.52E-01	1.00E+00	9.79E-01	1.00E+00	15	NF-AT5, Shc, GRB2, Oct-2, PTEN, IKK-alpha, MALT1, IKK-beta, Casein kinase II, alpha chain (CSNK2A1), Oct-1, EGR1, CDC42, Fyn, PAK1, Rac1
111	Muscle contraction_Nitric oxide signaling in the cardiovascular system	124	9.58E-01	1.00E+00	1.00E+00	1.00E+00	4	Adenylate cyclase type VI, CACNA1C, PRKAR2A, Ryanodine receptor 2
112	Blood coagulation	93	9.61E-01	1.00E+00	9.92E-01	1.00E+00	8	Plasminogen, ZPI, ADAM-TS13, ITGA2, SERPINE2, MMP-1, MSP, Plasmin
113	Cell adhesion_Integrin priming	110	9.62E-01	1.00E+00	9.69E-01	1.00E+00	12	Shc, Vitronectin, GRB2, ITGA2B, PTEN, Collagen II, Fibronectin, Calpain 2(m), CXCR4, Calmyrin, Paxillin, PI3K reg class IA (p55-gamma)
114	Apoptosis_Apoptosis stimulation by external signals	144	9.62E-01	1.00E+00	9.62E-01	1.00E+00	17	Shc, ErbB4(CTF), GRB2, IKK-alpha, TrkC, IKK-beta, Caspase-3, TSC-22, NADE(NGFRAP1), DR3(TNFRSF12), c-FLIP(Short), ErbB4, ErbB4(ICD), Smac/Diablo, BMF, Rac1, GCK(MAP4K2)
115	Inflammation_TREM1 signaling	145	9.65E-01	1.00E+00	9.65E-01	1.00E+00	17	14-3-3 epsilon, GRB2, c-Cbl, HMGB1, ZAP70, IKK-alpha, p38delta (MAPK13), 14-3-3 zeta/delta, TRAF6, IKK-beta, 14-3-3 gamma, EGR1, AKT2, p38gamma (MAPK12), 14-3-3 theta, Smac/Diablo, PI3K reg class IA (p55-gamma)
116	Immune response_IL-5 signalling	38	9.65E-01	1.00E+00	9.65E-01	1.00E+00	3	Shc, GRB2, STAT1
117	Development_Regulation of angiogenesis	221	9.68E-01	1.00E+00	9.86E-01	1.00E+00	26	Plasminogen, SREBP1 precursor, Shc, CBP, SREBP1 (nuclear), NCK1, GRB2, GLI-3, PTCH1, c-Rel (NF-kB subunit), MALT1, TRAF6, Connexin 43, PRK1, ITGA7, Endoglin, Plasmin, COL4A3, PAK1, SREBP1 (Golgi membrane), RhoB, Prolyl endopeptidase, CXCR4, Cathepsin B, Angiostatin, STAT1
118	Signal transduction_Androgen receptor signaling cross-talk	72	9.69E-01	1.00E+00	9.69E-01	1.00E+00	7	Tuberin, Shc, CBP, RHEB2, GRB2, IGF-1 receptor, p300
119	Cell adhesion_Glycoconjugates	162	9.70E-01	1.00E+00	1.00E+00	1.00E+00	13	RhoA, MUC1, RHAMM, Stabilin-2, ZAP70, TrkC, Caspase-3, Versican, NADE(NGFRAP1), CDC42, Fibulin-1, Fibronectin, Rac1
120	Proliferation_Lymphocyte proliferation	208	9.71E-01	1.00E+00	9.99E-01	1.00E+00	20	Shc, IL-7, NCK1, GRB2, TRAF3, c-Cbl, ZAP70, Tyk2, IKK-alpha, IKK-beta, Caspase-3, IMD2, IL20RB, AKT2, Fyn, c-FLIP(Long), JAK3, CXCR4, STAT1, Rac1
121	Immune response_Th17-derived cytokines	98	9.71E-01	1.00E+00	9.96E-01	1.00E+00	8	IKBZ, Tyk2, IKK-alpha, MMP-1, TRAF6, IKK-beta, PGES, STAT1
122	Muscle contraction_Relaxin signaling	82	9.75E-01	1.00E+00	9.75E-01	1.00E+00	8	Shc, INSL6, GRB2, Adenylate cyclase type VI, G-protein alpha-i3, PDE4C, PDE4B, Fibrillin 2
123	Development_Keratinocyte differentiation	58	9.76E-01	1.00E+00	9.76E-01	1.00E+00	5	NOTCH1 (NICD), NOTCH2 (2ICD), IKK-alpha, p38delta (MAPK13), TGM1
124	Development_Hemopoiesis, Erythropoietin pathway	136	9.78E-01	1.00E+00	9.94E-01	1.00E+00	13	Shc, GRB2, c-Cbl, IKK-alpha, p38delta (MAPK13), IKK-beta, PAK1, p38gamma (MAPK12), c-Kit, p27KIP1, STAT1, Rac1, PI3K reg class IA (p55-gamma)
125	Neurophysiological process_Melatonin signaling	43	9.78E-01	1.00E+00	9.96E-01	1.00E+00	2	ROR-alpha, Kir3.2
126	Inflammation_Neutrophil activation	215	9.79E-01	1.00E+00	9.99E-01	1.00E+00	21	RhoA, GRB2, TRAF3, LTA4H, IKK-alpha, p38delta (MAPK13), IKK-beta, Caspase-3, Ryanodine receptor 1, Adenylate cyclase type VI, Adenylate cyclase type I, PAK1, p38gamma (MAPK12), LTBR2, CD63, SNAP-23, PLD2, VAMP2, Rac1, PI3K reg class IA (p55-gamma), PREX1
127	Inflammation_Jak-STAT Pathway	185	9.79E-01	1.00E+00	9.96E-01	1.00E+00	19	RACK1, Shc, STAT2, IL-7, GRB2, STAM1, Tyk2, Insulin receptor, IGF-2, IL21R, IGF-1 receptor, Fyn, IL13RA2, PIAS2, Carboxypeptidase H, JAK3, CXCR4, STAT1, Prolactin receptor
128	Immune response_Phagocytosis	223	9.80E-01	1.00E+00	9.80E-01	1.00E+00	27	MBL2, RhoA, Vitronectin, Profilin II, PRK2, NCK1, GRB2, c-Cbl, IKK-alpha, p38delta (MAPK13), Calreticulin, IKK-beta, Casein kinase II, alpha chain (CSNK2A1), CDC42, RDX (radixin), PAK1, p38gamma (MAPK12), Amyloid beta, Casein kinase II, alpha' chain (CSNK2A2), LAT, Fibronectin, CD63, Myosin IXb, Paxillin, Rac1, PI3K reg class IA (p55-gamma), VIL2 (ezrin)
129	Signal Transduction_TGF-beta, GDF and Activin signaling	154	9.80E-01	1.00E+00	9.91E-01	1.00E+00	16	RhoA, LTBP3, CBP, SKIP (Ski-interacting protein), GRB2, HIPK2, BAMBI, TSC-22, NOTCH1 precursor, Endoglin, IGF-1 receptor, HDAC1, UNRIP, c-Kit, PRSS11 (HtrA1), Rac1
130	Immune response_TCR signaling	174	9.80E-01	1.00E+00	9.80E-01	1.00E+00	20	RhoA, Shc, NCK1, GRB2, ZAP70, TRAF1, IKK-alpha, p38delta (MAPK13), MALT1, IKK-beta, TPL2(MAP3K8), CDC42, Fyn, E2N(UBC13), PAK1, PP2A cat (alpha), p38gamma (MAPK12), LAT, NR2B, Rac1
131	Signal transduction_Oxytocin signaling	86	9.81E-01	1.00E+00	9.98E-01	1.00E+00	6	RhoA, PGF2aR, CACNA1C, PGES, G-protein alpha-i3, PGES2
132	Muscle contraction	171	9.81E-01	1.00E+00	1.00E+00	1.00E+00	13	IPP-1, Phospholemman, Mu-type opioid receptor, Sorcin, Calreticulin, Connexin 43, Ryanodine receptor 1, Calponin-3, CFTR, HCN4, Titin, Ryanodine receptor 2, Calpain 3
133	Apoptosis_Anti-Apoptosis mediated by external signals via PI3K/AKT	233	9.81E-01	1.00E+00	9.98E-01	1.00E+00	24	Shc, Vitronectin, IL-7, GRB2, c-Cbl, Mu-type opioid receptor, IKK-alpha, TrkC, FGFR4, Insulin receptor, ULBP3, Caspase-3, Adenylate cyclase type VI, IGF-1 receptor, c-FLIP(Short), Fyn, c-FLIP(Long), Collagen II, PDGF-R-alpha, RASA2, Fibronectin, JAK3, Paxillin, Prolactin receptor
134	Cell adhesion_Platelet-endothelium-leucocyte interactions	174	9.84E-01	1.00E+00	9.97E-01	1.00E+00	17	Plasminogen, Vitronectin, ITGA2, SERPINE2, LDLR, COL11A2, Endoglin, Occludin, Collagen II, Plasmin, PDGF-R-alpha, Plexin B1, Fibronectin, LRP1, Angiostatin, STAT1, Thrombospondin 3
135	Cell adhesion_Platelet aggregation	158	9.84E-01	1.00E+00	9.97E-01	1.00E+00	15	RhoA, Shc, ADAM-TS13, GRB2, ZAP70, RAP-1B, 14-3-3 zeta/delta, Adenylate cyclase type VI, Collagen II, Adenylate cyclase type I, Filamin A, LAT, Calmyrin, Rac1, PI3K reg class IA (p55-gamma)
136	Apoptosis_Anti-apoptosis mediated by external signals via NF-kB	111	9.86E-01	1.00E+00	9.86E-01	1.00E+00	11	NIX, Shc, GRB2, TRAF3, IKK-alpha, TRAF6, IKK-beta, Caspase-3, DR3(TNFRSF12), PDGF-R-alpha, Fibronectin
137	Cell cycle_G1-S Interleukin regulation	128	9.88E-01	1.00E+00	9.88E-01	1.00E+00	13	Shc, E2F4, GRB2, c-Rel (NF-kB subunit), IKK-alpha, TRAF6, IKK-beta, AKT2, RalA, p27KIP1, JAK3, STAT1, PI3K reg class IA (p55-gamma)
138	Cell cycle_G1-S Growth factor regulation	195	9.88E-01	1.00E+00	9.88E-01	1.00E+00	22	PPP2R2A, LTBP3, Shc, SKIP (Ski-interacting protein), E2F4, GRB2, c-Cbl, c-Rel (NF-kB subunit), NDPK A, IKK-alpha, IGF-2, RBM5, IKK-beta, IGF-1 receptor, AKT2, PDGF-R-alpha, PP2A cat (alpha), RalA, PPP2R2B, p27KIP1, STAT1, PI3K reg class IA (p55-gamma)
139	Apoptosis_Anti-Apoptosis mediated by external signals by Estrogen	95	9.90E-01	1.00E+00	9.98E-01	1.00E+00	7	Thioredoxin, Shc, GRB2, SOD1, CACNA1C, BMF, Rac1
140	Reproduction_Gonadotropin regulation	199	9.90E-01	1.00E+00	9.99E-01	1.00E+00	19	Shc, mGluR1, GnRH1, Secretogranin 1, Thyroliberin, GRB2, ATF-3, CACNA1C, mGluR7, mGluR3, GRM2, EGR1, CDC42, HDAC4, PGES, G-protein alpha-i3, Adenylate cyclase type I, PGES2, HDAC5
141	Inflammation_IL-4 signaling	115	9.91E-01	1.00E+00	9.91E-01	1.00E+00	11	Shc, GRB2, PTEN, IKK-alpha, IKK-beta, HLA-DPA1, IL13RA2, PRG2, Smac/Diablo, JAK3, HLA-DPB1
142	Proliferation_Positive regulation cell proliferation	221	9.92E-01	1.00E+00	9.92E-01	1.00E+00	25	ZFP36L2, RhoA, ID2, Shc, PRKD1, COL18A1, cAMP-GEFI, GRB2, DDX11, CNBP, NOL1, IGF-1 receptor, CDC42, RasGRP4, HDGF, PAK1, MTGR1, p300, RalA, c-Kit, p27KIP1, S1P2 receptor, Pleiotrophin (OSF1), Rac1, PRKAR1A
143	Neurophysiological process_Transmission of nerve impulse	213	9.95E-01	1.00E+00	9.95E-01	1.00E+00	23	mGluR1, RIN, PDZ-RhoGEF, Csp, PRKAR2B, Sorcin, SK3, LZTS1, CACNA1C, mGluR7, mGluR3, GRM2, PRKAR2A, SCN9A, SCN2A, Adenylate cyclase type I, Na(v) I alpha, GABARAPL1, KCNIP1, HCN4, NR2B, PRKAR1A, GluR2
144	Translation_Selenium pathway	97	9.95E-01	1.00E+00	9.95E-01	1.00E+00	8	SAHH2, SAHH, RPL30, HNMT, Oct-1, SEPHS2, SelT, SELS
145	Reproduction_FSH-beta signaling pathway	161	9.95E-01	1.00E+00	9.95E-01	1.00E+00	16	Tuberin, CBP, GnRH1, RHEB2, PRKAR2B, IKK-alpha, RPS6, eIF4E, IGF-1 receptor, EGR1, Adenylate cyclase type I, 14-3-3 theta, p27KIP1, SOSTDC1, STAT1, Ran
146	Cell adhesion_Leucocyte chemotaxis	180	9.95E-01	1.00E+00	9.99E-01	1.00E+00	16	RhoA, PDZ-RhoGEF, NCK1, GRB2, c-Cbl, PTEN, ZAP70, ARHGEF1 (p115RhoGEF), CDC42, Fyn, PAK1, LAT, ARAP3, CXCR4, Paxillin, Rac1
147	Signal transduction_CREM pathway	98	9.96E-01	1.00E+00	9.96E-01	1.00E+00	8	Shc, CBP, GRB2, Rab-3A, CREB4, Hyaluronidase, SYTL4, CDK1 (p34)
148	Inflammation_Kallikrein-kinin system	187	9.97E-01	1.00E+00	1.00E+00	1.00E+00	14	Plasminogen, GRB2, Tyk2, IKK-alpha, p38delta (MAPK13), IKK-beta, CBR1, PGES, G-protein alpha-i3, Plasmin, PGES2, p38gamma (MAPK12), Kallikrein 1, Angiostatin
149	Inflammation_IL-13 signaling pathway	91	9.97E-01	1.00E+00	9.99E-01	1.00E+00	6	GRB2, Tyk2, IKK-alpha, IL13RA2, Adenylate cyclase type I, STAT1
150	Signal transduction_WNT signaling	176	9.98E-01	1.00E+00	1.00E+00	1.00E+00	14	RhoA, WNT5A, ERK3, PTEN, p38delta (MAPK13), Casein kinase II, alpha chain (CSNK2A1), TITF1, PRKAR2A, Adenylate cyclase type I, PP2A cat (alpha), p38gamma (MAPK12), Casein kinase II, alpha' chain (CSNK2A2), Fibronectin, Rac1
151	Chemotaxis	139	9.98E-01	1.00E+00	1.00E+00	1.00E+00	9	ROBO3, Tip60, Osteopontin, SLIT2, Fyn, LTBR2, FPRL2, RalA, Rac1
152	Inflammation_IgE signaling	140	9.98E-01	1.00E+00	1.00E+00	1.00E+00	8	GRB2, IKK-alpha, IKK-beta, CBR1, PGES, LAT, IKBKAP, Rac1
153	Immune response_T helper cell differentiation	140	9.98E-01	1.00E+00	9.98E-01	1.00E+00	12	GRB2, ZAP70, Tyk2, IKK-alpha, MALT1, TRAF6, IKK-beta, Fyn, E2N(UBC13), LAT, JAK3, STAT1
154	Reproduction_GnRH signaling pathway	166	9.99E-01	1.00E+00	1.00E+00	1.00E+00	13	Shc, mGluR1, GnRH1, GRB2, mGluR7, mGluR3, GRM2, EGR1, CDC42, PGES, G-protein alpha-i3, Adenylate cyclase type I, PGES2
155	Inflammation_IL-2 signaling	104	9.99E-01	1.00E+00	9.99E-01	1.00E+00	7	Shc, GRB2, PTEN, IKK-alpha, IKK-beta, CD63, JAK3
156	Inflammation_Innate inflammatory response	181	1.00E+00	1.00E+00	1.00E+00	1.00E+00	11	SP-A, PGRP-S, IKK-alpha, p38delta (MAPK13), PLAP, TRAF6, IKK-beta, SP-A2, CACNA1C, PGES, p38gamma (MAPK12)
157	Inflammation_Histamine signaling	215	1.00E+00	1.00E+00	1.00E+00	1.00E+00	12	RhoA, IKK-alpha, p38delta (MAPK13), IKK-beta, Adenylate cyclase type VI, GUCY1B1, PGES, Adenylate cyclase type I, p38gamma (MAPK12), GUCY1A2, PLD2, Rac1
